# T-cell receptor specific protein language model for prediction and interpretation of epitope binding (ProtLM.TCR)

**DOI:** 10.1101/2022.11.28.518167

**Authors:** Ahmed Essaghir, Nanda Kumar Sathiyamoorthy, Paul Smyth, Adrian Postelnicu, Stefan Ghiviriga, Alexandru Ghita, Anjana Singh, Shruti Kapil, Sanjay Phogat, Gurpreet Singh

**Author notes:** Corresponding author, To whom correspondence should be addressed., Rixensart. RX-60. F1-005, Belgium. Author Contributions AE, GS, PS and SP were involved in the design and/or analysis of the study. GS, AE, PS and NKS acquired the data. AE, AG, AP, AS, GS, NKS, PS, SG and SK analyzed and interpreted the data. All authors were involved in drafting the manuscript or critically revising it for important intellectual content. All authors had full access to the data and approved the manuscript before it was submitted by the corresponding author.

## Abstract

The cellular adaptive immune response relies on epitope recognition by T-cell receptors (TCRs). We used a language model for TCRs (ProtLM.TCR) to predict TCR-epitope binding. This model was pre-trained on a large set of TCR sequences (~62.10^6^) before being fine-tuned to predict TCR-epitope bindings across multiple human leukocyte antigen (HLA) of class-I types. We then tested ProtLM.TCR on a balanced set of binders and non-binders for each epitope, avoiding model shortcuts like HLA categories. We compared pan-HLA versus HLA-specific models, and our results show that while computational prediction of novel TCR-epitope binding probability is feasible, more epitopes and diverse training datasets are required to achieve a better generalized performances in *de novo* epitope binding prediction tasks. We also show that ProtLM.TCR embeddings outperform BLOSUM scores and hand-crafted embeddings. Finally, we have used the LIME framework to examine the interpretability of these predictions.
