## Supplementary Table 1 for "T-cell receptor specific protein language model for prediction and interpretation of epitope binding (ProtLM.TCR)"

### Sheet: Sheet1
Model	Assignment	total instances in Train (Total, [min, max])	Epitope # in Train (Total, [min, max])	CDR3b # in Train (Total, [min, max])	total instances Test (Total, [min, max])	Epitope # in Test (Total, [min, max])	CDR3b # in Test (Total, [min, max])	# of epitopes in the instersection between train and test (Total, [min, max])	# of CDR3b in the instersection between train and test (Total, [min, max])	# of HLA alleles in the instersection between train and test (Total, [min, max])	# of HLA proteins in the instersection between train and test (Total, [min, max])
CDR3β + Epitope	cEPI	250256, [240214.0, 255382.0]	841, [835.0, 846.0]	131238, [128895.0, 133266.0]	62564, [57438.0, 72606.0]	210, [206.0, 217.0]	52491, [48592.0, 60089.0]	0, [0.0, 0.0]	38205, [35426.0, 43460.0]
CDR3β + Epitope	rTCR	250256, [250247.0, 250265.0]	1037, [1029.0, 1045.0]	116419, [116419.0, 116420.0]	62564, [62555.0, 62573.0]	763, [754.0, 773.0]	29104, [29104.0, 29105.0]	749, [740.0, 756.0]	0, [0.0, 0.0]
CDR3β + Epitope	tTCR	250256, [243873.0, 258146.0]	1041, [1037.0, 1045.0]	116419, [110727.0, 123650.0]	62564, [54674.0, 68947.0]	768, [754.0, 790.0]	29104, [21874.0, 34797.0]	757, [745.0, 777.0]	0, [0.0, 0.0]
CDR3β + Epitope HLA-A*02:01	cEPI	50596, [45866.0, 55018.0]	366, [358.0, 374.0]	28277, [27262.0, 29322.0]	12649, [8228.0, 17380.0]	91, [84.0, 100.0]	12115, [7541.0, 16782.0]	0, [0.0, 0.0]	9806, [6276.0, 13457.0]
CDR3β + Epitope HLA-A*02:01	rTCR	50596, [50589.0, 50606.0]	451, [446.0, 454.0]	24469, [24469.0, 24470.0]	12649, [12640.0, 12657.0]	300, [294.0, 311.0]	6117, [6117.0, 6118.0]	293, [287.0, 307.0]	0, [0.0, 0.0]
CDR3β + Epitope HLA-A*02:01	tTCR	50596, [48442.0, 51514.0]	451, [448.0, 455.0]	24469, [22318.0, 25342.0]	12649, [11732.0, 14804.0]	301, [271.0, 332.0]	6117, [5245.0, 8269.0]	295, [266.0, 323.0]	0, [0.0, 0.0]
CDR3β + Epitope HLA-A*02:01 downsampled	cEPI	18779, [16782.0, 19316.0]	366, [356.0, 374.0]	14490, [13240.0, 14830.0]	4694, [4158.0, 6692.0]	91, [84.0, 102.0]	4419, [3932.0, 6180.0]	0, [0.0, 0.0]	1902, [1683.0, 2413.0]
CDR3β + Epitope HLA-A*02:01 downsampled	rTCR	18779, [18774.0, 18785.0]	453, [451.0, 455.0]	13605, [13605.0, 13606.0]	4694, [4689.0, 4700.0]	308, [304.0, 312.0]	3401, [3401.0, 3402.0]	303, [300.0, 306.0]	0, [0.0, 0.0]
CDR3β + Epitope HLA-A*02:01 downsampled	tTCR	18779, [18038.0, 19099.0]	451, [448.0, 454.0]	13605, [12897.0, 13910.0]	4694, [4375.0, 5436.0]	296, [268.0, 331.0]	3401, [3097.0, 4110.0]	289, [262.0, 321.0]	0, [0.0, 0.0]
CDR3β + Epitope downsampled	cEPI	199112, [197330.0, 200910.0]	841, [812.0, 861.0]	115848, [114725.0, 116547.0]	49778, [47980.0, 51560.0]	210, [191.0, 240.0]	42605, [41273.0, 44448.0]	0, [0.0, 0.0]	28180, [27337.0, 28947.0]
CDR3β + Epitope downsampled	rTCR	199112, [199100.0, 199123.0]	1038, [1031.0, 1047.0]	104219, [104219.0, 104220.0]	49778, [49767.0, 49790.0]	769, [745.0, 786.0]	26054, [26054.0, 26055.0]	756, [740.0, 771.0]	0, [0.0, 0.0]
CDR3β + Epitope downsampled	tTCR	199112, [194319.0, 204832.0]	1038, [1036.0, 1041.0]	104219, [100009.0, 109448.0]	49778, [44058.0, 54571.0]	765, [736.0, 797.0]	26054, [20826.0, 30265.0]	751, [720.0, 786.0]	0, [0.0, 0.0]
CDR3β + Epitope + MHC Allele + MHC HLA Protein	cEPI	110737, [98190.0, 117510.0]	590, [564.0, 602.0]	57720, [55744.0, 58947.0]	27684, [20912.0, 40232.0]	147, [136.0, 174.0]	24441, [19056.0, 34790.0]	0, [0.0, 0.0]	19491, [15333.0, 27864.0]	15, [12, 17]	19, [16, 21]
CDR3β + Epitope + MHC Allele + MHC HLA Protein	rTCR	110737, [110727.0, 110747.0]	725, [717.0, 730.0]	50136, [50136.0, 50136.0]	27684, [27675.0, 27695.0]	474, [462.0, 489.0]	12534, [12534.0, 12534.0]	461, [454.0, 474.0]	0, [0.0, 0.0]	29, [28, 31]	40, [36, 44]
CDR3β + Epitope + MHC Allele + MHC HLA Protein	tTCR	110737, [106524.0, 113384.0]	728, [727.0, 731.0]	50136, [46220.0, 52543.0]	27684, [25038.0, 31898.0]	475, [437.0, 523.0]	12534, [10127.0, 16450.0]	465, [427.0, 514.0]	0, [0.0, 0.0]	29, [29, 31]	39, [35, 44]
CDR3β + Epitope + MHC Allele + MHC HLA Protein downsampled	cEPI	86502, [85344.0, 87046.0]	590, [571.0, 610.0]	50619, [49568.0, 51880.0]	21625, [21082.0, 22784.0]	147, [128.0, 167.0]	19337, [18794.0, 20265.0]	0, [0.0, 0.0]	13811, [13041.0, 14644.0]	15, [14, 17]	19, [17, 24]
CDR3β + Epitope + MHC Allele + MHC HLA Protein downsampled	rTCR	86502, [86493.0, 86512.0]	726, [717.0, 733.0]	44916, [44916.0, 44916.0]	21625, [21616.0, 21635.0]	477, [463.0, 492.0]	11229, [11229.0, 11229.0]	465, [458.0, 473.0]	0, [0.0, 0.0]	28, [26, 32]	40, [37, 44]
CDR3β + Epitope + MHC Allele + MHC HLA Protein downsampled	tTCR	86502, [83162.0, 88743.0]	725, [721.0, 732.0]	44916, [41979.0, 46740.0]	21625, [19385.0, 24966.0]	471, [414.0, 545.0]	11229, [9405.0, 14166.0]	458, [408.0, 529.0]	0, [0.0, 0.0]	29, [28, 30]	40, [39, 44]
